# Protective microbe enhances colonisation of a novel host species by modifying immune gene expression

**DOI:** 10.1101/857540

**Authors:** Suzanne A. Ford, Kayla C. King

## Abstract

Microbes that protect against infection inhabit hosts across the tree of life. It is unclear whether many protective microbes use or reduce the need for a host immune response, or how the immune system reacts when these microbes newly encounter a host species naturally and as part of a biocontrol strategy. We sequenced the transcriptome of a host (*Caenorhabditis elegans*) following its interaction with a non-native bacterium (*Enterococcus faecalis*) that has protective traits against the pathogen, *Staphylococcus aureus*. We show that microbe-mediated protection caused the differential expression of 1,557 genes, including the upregulation of many immune gene families conserved across the animal kingdom (e.g. lysozymes and c-type lectins). We found that this modulation of the host’s immune response was beneficial for both the protective microbe and the host. Given *E. faecalis*’ increased ability to resist lysozyme activity compared to *S. aureus*, our results indicate that the protective microbe could more easily invade and protect infected hosts by upregulating lysozyme genes. These results suggest that a protective microbe can exploit the host immune system even when introduced into a novel species. Microbes that protect via the host immune response in this way should favour continued investment into host immunity and avoid the evolution of host dependence.

**Author summary:** Organisms can be protected from infectious disease by the microbes they house. It is unclear, however, whether protective microbes affect the host immune response to infection, particularly in the early stages of symbiosis. In this study, we investigated the role of the host immune system in a novel protective interaction. We examined gene expression in a nematode after colonisation by a non-native microbe capable of suppressing the pathogen *Staphylococcus aureus*. The protective microbe altered the host immune response to infection in a way that it could exploit. By causing the host to increase the production of antimicrobials to which it itself is relatively resistant, the protective microbe was better able to colonise and defend infected hosts. These results indicate that protective microbes introduced into new host species can take advantage of the host immune system. Such a mechanism at the beginning of a protective symbiosis, formed either naturally or as part of a biocontrol strategy, could ensure continued investment in host-based defences over evolutionary time.
