## Supplementary File 2 for "Protective microbe enhances colonisation of a novel host species by modifying immune gene expression"

source	term_name	term_id	adjusted_p_value	negative_log10_of_adjusted_p_value	term_size	query_size	intersection_size	effective_domain_size	intersections
GO:MF	structural constituent of cuticle	GO:0042302	4.841971616302947e-31	30.314977760726407	170	604	61	10838	COL-38,COL-138,DPY-5,DPY-7,COL-104,BLI-6,COL-97,COL-77,DPY-13,DPY-2,COL-109,COL-71,COL-175,DPY-14,COL-49,COL-107,COL-76,DPY-3,CUT-2,ROL-1,COL-125,COL-130,SQT-3,DPY-17,COL-63,COL-101,COL-121,COL-154,COL-120,DPY-4,COL-60,COL-62,COL-161,COL-162,COL-65,COL-156,COL-137,COL-111,COL-93,COL-48,SQT-2,COL-180,COL-13,RAM-2,COL-133,COL-145,COL-12,COL-146,SQT-1,COL-149,COL-10,COL-150,COL-92,COL-73,ROL-8,ROL-6…
GO:MF	structural molecule activity	GO:0005198	1.402416697076955e-16	15.853122926203183	414	604	73	10838	COL-38,COL-138,DPY-5,DPY-7,COL-104,BLI-6,COL-97,COL-77,DPY-13,DPY-2,COL-109,COL-71,COL-175,MUA-6,DPY-14,COL-49,COL-107,COL-76,FBL-1,DPY-3,CUT-2,ROL-1,COL-125,COL-130,NID-1,SQT-3,DPY-17,COL-63,TBB-4,COL-101,COL-121,COL-154,COL-120,DPY-4,COL-60,COL-62,COL-161,COL-162,COL-65,MUA-3,COL-156,COL-137,COL-111,COL-93,COL-48,SQT-2,COL-180,COL-13,RAM-2,COL-133,COL-145,TBA-7,COL-12,COL-146,IFA-3,SQT-1,COL-14…
GO:BP	response to other organism	GO:0051707	0.0017760768648730071	2.7505382427985	442	514	45	9958	F55G11.4,C29F3.7,CLEC-264,THN-2,LYS-7,C14C6.5,C49C3.9,IRG-3,F01D5.1,K08D8.5,CLEC-85,Y47G6A.5,F01D5.5,CLEC-41,CLEC-78,GRD-3,ILYS-2,DOD-24,K08D10.14,LEC-11,ENDU-2,CLC-1,ASP-12,SPP-12,Y46D2A.2,CPR-3,F18G5.6,K11H12.4,TSP-1,C18H7.11,CLEC-174,CLEC-218,CLEC-7,LYS-2,F56F10.1,GST-7,CLEC-82,LIPL-5,CLEC-66,GST-6,FBXA-60,MATH-38,MAOC-1,CLD-9,F08F3.4
GO:BP	response to biotic stimulus	GO:0009607	0.0017760768648730071	2.7505382427985	442	514	45	9958	F55G11.4,C29F3.7,CLEC-264,THN-2,LYS-7,C14C6.5,C49C3.9,IRG-3,F01D5.1,K08D8.5,CLEC-85,Y47G6A.5,F01D5.5,CLEC-41,CLEC-78,GRD-3,ILYS-2,DOD-24,K08D10.14,LEC-11,ENDU-2,CLC-1,ASP-12,SPP-12,Y46D2A.2,CPR-3,F18G5.6,K11H12.4,TSP-1,C18H7.11,CLEC-174,CLEC-218,CLEC-7,LYS-2,F56F10.1,GST-7,CLEC-82,LIPL-5,CLEC-66,GST-6,FBXA-60,MATH-38,MAOC-1,CLD-9,F08F3.4
GO:BP	response to external biotic stimulus	GO:0043207	0.0017760768648730071	2.7505382427985	442	514	45	9958	F55G11.4,C29F3.7,CLEC-264,THN-2,LYS-7,C14C6.5,C49C3.9,IRG-3,F01D5.1,K08D8.5,CLEC-85,Y47G6A.5,F01D5.5,CLEC-41,CLEC-78,GRD-3,ILYS-2,DOD-24,K08D10.14,LEC-11,ENDU-2,CLC-1,ASP-12,SPP-12,Y46D2A.2,CPR-3,F18G5.6,K11H12.4,TSP-1,C18H7.11,CLEC-174,CLEC-218,CLEC-7,LYS-2,F56F10.1,GST-7,CLEC-82,LIPL-5,CLEC-66,GST-6,FBXA-60,MATH-38,MAOC-1,CLD-9,F08F3.4
GO:BP	defense response to other organism	GO:0098542	0.0017760768648730071	2.7505382427985	440	514	45	9958	F55G11.4,C29F3.7,CLEC-264,THN-2,LYS-7,C14C6.5,C49C3.9,IRG-3,F01D5.1,K08D8.5,CLEC-85,Y47G6A.5,F01D5.5,CLEC-41,CLEC-78,GRD-3,ILYS-2,DOD-24,K08D10.14,LEC-11,ENDU-2,CLC-1,ASP-12,SPP-12,Y46D2A.2,CPR-3,F18G5.6,K11H12.4,TSP-1,C18H7.11,CLEC-174,CLEC-218,CLEC-7,LYS-2,F56F10.1,GST-7,CLEC-82,LIPL-5,CLEC-66,GST-6,FBXA-60,MATH-38,MAOC-1,CLD-9,F08F3.4
GO:BP	defense response	GO:0006952	0.0021917101138199347	2.659216888277915	447	514	45	9958	F55G11.4,C29F3.7,CLEC-264,THN-2,LYS-7,C14C6.5,C49C3.9,IRG-3,F01D5.1,K08D8.5,CLEC-85,Y47G6A.5,F01D5.5,CLEC-41,CLEC-78,GRD-3,ILYS-2,DOD-24,K08D10.14,LEC-11,ENDU-2,CLC-1,ASP-12,SPP-12,Y46D2A.2,CPR-3,F18G5.6,K11H12.4,TSP-1,C18H7.11,CLEC-174,CLEC-218,CLEC-7,LYS-2,F56F10.1,GST-7,CLEC-82,LIPL-5,CLEC-66,GST-6,FBXA-60,MATH-38,MAOC-1,CLD-9,F08F3.4
GO:BP	defense response to bacterium	GO:0042742	0.0073632660217873	2.132929508947815	164	852	30	9958	F55G11.4,CLEC-264,THN-2,LYS-7,C49C3.9,CLEC-78,GRD-3,ILYS-2,DOD-24,ENDU-2,CLC-1,SPP-12,CLEC-218,CLEC-7,LYS-2,CLEC-82,LIPL-5,MATH-38,MAOC-1,CLD-9,IKB-1,LYS-1,SKR-3,IRG-4,ABF-2,ATG-16.2,T19D12.4,SKPO-1,KGB-1,SWT-7
GO:BP	innate immune response	GO:0045087	0.0073632660217873	2.132929508947815	324	1010	56	9958	C29F3.7,LYS-7,C14C6.5,C49C3.9,IRG-3,F01D5.1,K08D8.5,CLEC-85,Y47G6A.5,F01D5.5,CLEC-41,DOD-24,K08D10.14,LEC-11,ENDU-2,CLC-1,ASP-12,Y46D2A.2,CPR-3,F18G5.6,K11H12.4,TSP-1,C18H7.11,CLEC-174,LYS-2,F56F10.1,GST-7,CLEC-82,CLEC-66,GST-6,FBXA-60,MAOC-1,CLD-9,F08F3.4,K05F1.10,C33H5.13,F59B1.8,Y17G7B.8,R07C12.1,F53A9.6,LYS-1,SKR-3,IRG-4,T19D12.4,CLEC-72,SKPO-1,K12H4.7,SWT-7,HPO-6,COMT-2,CLEC-210,ZK1055.7,B00…
GO:BP	response to bacterium	GO:0009617	0.007822407195442185	2.106659580594225	165	852	30	9958	F55G11.4,CLEC-264,THN-2,LYS-7,C49C3.9,CLEC-78,GRD-3,ILYS-2,DOD-24,ENDU-2,CLC-1,SPP-12,CLEC-218,CLEC-7,LYS-2,CLEC-82,LIPL-5,MATH-38,MAOC-1,CLD-9,IKB-1,LYS-1,SKR-3,IRG-4,ABF-2,ATG-16.2,T19D12.4,SKPO-1,KGB-1,SWT-7
GO:BP	immune response	GO:0006955	0.01198139260310988	1.921492700753331	333	1010	56	9958	C29F3.7,LYS-7,C14C6.5,C49C3.9,IRG-3,F01D5.1,K08D8.5,CLEC-85,Y47G6A.5,F01D5.5,CLEC-41,DOD-24,K08D10.14,LEC-11,ENDU-2,CLC-1,ASP-12,Y46D2A.2,CPR-3,F18G5.6,K11H12.4,TSP-1,C18H7.11,CLEC-174,LYS-2,F56F10.1,GST-7,CLEC-82,CLEC-66,GST-6,FBXA-60,MAOC-1,CLD-9,F08F3.4,K05F1.10,C33H5.13,F59B1.8,Y17G7B.8,R07C12.1,F53A9.6,LYS-1,SKR-3,IRG-4,T19D12.4,CLEC-72,SKPO-1,K12H4.7,SWT-7,HPO-6,COMT-2,CLEC-210,ZK1055.7,B00…
GO:BP	immune system process	GO:0002376	0.012466381524414377	1.904259585978243	335	1010	56	9958	C29F3.7,LYS-7,C14C6.5,C49C3.9,IRG-3,F01D5.1,K08D8.5,CLEC-85,Y47G6A.5,F01D5.5,CLEC-41,DOD-24,K08D10.14,LEC-11,ENDU-2,CLC-1,ASP-12,Y46D2A.2,CPR-3,F18G5.6,K11H12.4,TSP-1,C18H7.11,CLEC-174,LYS-2,F56F10.1,GST-7,CLEC-82,CLEC-66,GST-6,FBXA-60,MAOC-1,CLD-9,F08F3.4,K05F1.10,C33H5.13,F59B1.8,Y17G7B.8,R07C12.1,F53A9.6,LYS-1,SKR-3,IRG-4,T19D12.4,CLEC-72,SKPO-1,K12H4.7,SWT-7,HPO-6,COMT-2,CLEC-210,ZK1055.7,B00…
GO:CC	collagen trimer	GO:0005581	1.9457421352016234e-25	24.710914716318193	174	604	54	11671	COL-38,COL-138,DPY-5,DPY-7,COL-104,COL-97,COL-77,DPY-13,DPY-2,COL-109,COL-71,COL-175,DPY-14,COL-49,COL-107,COL-76,COL-125,COL-130,SQT-3,COL-63,COL-101,COL-121,COL-154,COL-120,COL-60,COL-62,COL-161,COL-162,COL-65,COL-156,COL-137,COL-111,COL-93,COL-48,COL-180,COL-13,COL-133,COL-145,COL-12,COL-146,SQT-1,COL-149,COL-10,COL-150,COL-92,COL-73,ROL-8,ROL-6,COL-7,COL-168,COL-144,COL-159,LET-2,COL-173
GO:CC	extracellular region	GO:0005576	0.00000876031925052868	5.05748006663825	554	911	79	11671	W07B8.4,DPY-5,DPY-7,VIT-3,THN-2,DPY-13,VIT-4,WRT-1,SYM-1,HCH-1,FBL-1,LPR-4,CUT-2,WRT-4,NID-1,SQT-3,LPR-5,VIT-1,TTR-50,GRD-5,LPR-6,LAM-1,LAM-3,GRD-3,MUA-3,AGR-1,MLT-10,ERP-44.2,PVF-1,LPR-3,CPR-3,ULE-1,F10C2.3,MUP-4,NLP-12,Y40H7A.10,NAS-20,CHT-3,SURO-1,ACE-3,ROL-6,CDH-3,LGX-1,UNC-52,LET-2,Y18H1A.9,IGEG-1,NAS-15,CUTL-28,TTR-14,NAS-23,WRT-8,CLEC-160,CPR-2,TAG-196,LPR-1,COL-14,TTR-2,E01G6.1,ELKS-1,KAL…
GO:CC	extracellular region part	GO:0044421	0.00006454818923553361	4.190115936450174	280	909	46	11671	W07B8.4,DPY-5,DPY-7,DPY-13,WRT-1,SYM-1,FBL-1,CUT-2,WRT-4,NID-1,SQT-3,TTR-50,LAM-1,LAM-3,MUA-3,AGR-1,MLT-10,PVF-1,CPR-3,F10C2.3,MUP-4,NLP-12,Y40H7A.10,SURO-1,ROL-6,CDH-3,UNC-52,LET-2,Y18H1A.9,IGEG-1,TTR-14,WRT-8,CPR-2,TAG-196,TTR-2,ELKS-1,QUA-1,TTR-15,EGL-20,SKPO-1,TTR-44,EPI-1,F58E6.13,TTR-23,LON-8,Y38A10A.2
TF	Factor: elt-3; motif: TCTTATCA; match class: 0	TF:M07154_0	2.735424081155933e-7	6.562975334109903	2045	802	142	18645	F55G11.4,WRT-2,THN-2,BLI-6,COL-97,F53F1.4,GRL-16,F13D12.6,DPY-14,Y51F10.7,C49C3.9,COL-76,R02F11.1,Y105C5B.15,T19C4.1,K02E11.10,ROL-1,WRT-4,COL-125,F19C7.2,Y62H9A.4,C32F10.4,Y41D4B.6,K05F6.10,T17H7.7,K08D8.5,COL-121,H03E18.1,DLHD-1,C18H9.5,MAK-1,COL-62,F49C12.14,UGT-6,LEC-2,F32A5.3,T25G12.6,ACP-6,F52D1.2,GANA-1,T16G1.6,F30H5.3,C35B1.4,APY-1,K08D10.14,F41E6.5,F31D4.5,LEC-11,HMIT-1.1,CLC-1,C50H2.13,…
TF	Factor: elt-3; motif: TCTTATCA; match class: 1	TF:M07154_1	0.00008468930775890965	4.072171416994256	207	1063	30	18645	FBL-1,B0507.3,NID-1,ZC376.2,ECH-9,COL-65,MATH-24,F08B12.4,W02A2.9,K09C4.1,Y66D12A.13,SID-2,C10C5.4,R07C12.1,NAS-23,SQST-3,MATH-20,NHR-3,F33H12.7,BUS-19,KMO-1,GSTO-1,TTR-44,OAC-5,Y39B6A.5,DRD-50,C08E8.4,C14A4.9,M153.2,NCX-6
TF	Factor: Tra-1; motif: TGGGWGGT; match class: 0	TF:M01049_0	0.028895599828670005	1.539168285811627	352	494	20	18645	F53F1.4,PITR-5,K03H6.2,EPG-2,ASP-13,T19A5.3,DMA-1,HSP-12.6,BED-3,ZK131.11,C05D2.8,K09C4.1,CHT-3,LIPL-5,COL-150,C35E7.4,F54D5.5,MATH-41,T23F11.4,DIM-1
